# Endothelial KRAS^G12V^ signaling drives aberrant morphogenesis and establishes an AVM transcriptional identity in primary human endothelial cells

**DOI:** 10.64898/2026.06.26.734855

**Authors:** Samantha King, Qing-fen Li, Ramon Bossardi Ramos, Kevin Pumiglia

**Affiliations:** Department of Regenerative and Cancer Cell Biology at Albany Medical College; Department of Molecular and Cellular Physiology, Albany Medical College, 47 New Scotland Avenue, Albany, NY 12208

**Author notes:** Kevin Pumiglia |.

**Keywords:** brain arteriovenous malformation, KRAS, endothelial cell, PI3K, TRAP-seq, AVM transcriptional identity

## Abstract

Somatic activating mutations in KRAS are found in the endothelium of the majority of sporadic brain arteriovenous malformations (bAVMs), yet the consequences of oncogenic KRAS signaling in endothelial cells during active vessel morphogenesis remain incompletely characterized. We expressed KRAS^G12V^ in primary human umbilical vein endothelial cells using a doxycycline-inducible lentiviral system and examined morphogenic behavior, proliferation, migration, and transcriptional output in a three-dimensional planar co-culture angiogenesis assay. KRAS^G12V^-expressing cells failed to organize into vessel-like networks, instead forming compact sheet-like structures that persisted through day 12. A transient proliferative phase at days 3–5 resolved to control levels by day 12, consistent with preserved sensitivity to contact inhibition rather than unrestricted growth. Enhanced migration at day 5 was accompanied by upregulation of a focal adhesion and matrix remodeling program centered on ITGB3, PLAU, PLAUR, and PIK3CG. Translating ribosome-affinity purification sequencing (TRAP-seq) of the EC-specific translatome across four independent donor pools revealed progressive acquisition of an AVM-associated transcriptional identity by day 12, including upregulation of ACVRL1, ENG, JAG1, NOTCH1, ANGPT2, and TEK, with concordance to human bAVM nidus endothelium at both the gene and pathway level. Pharmacological inhibition with Alpelisib (PI3Kα), Trametinib (MEK), and Pazopanib (VEGFR2) demonstrated that PI3K is the principal organizer of the morphogenic phenotype. These findings characterize a KRASG12V-driven program in endothelial cells that recapitulates core transcriptional features of bAVM endothelium in a primary cell model.
