## Supplemental Table 1 for "Endothelial KRAS^G12V^ signaling drives aberrant morphogenesis and establishes an AVM transcriptional identity in primary human endothelial cells"

### Sheet: Supplemental Table 1
Supplemental Table 1. Expression of cell cycle regulatory genes in KRASᵀ¹²ᵝ and control HUVECs during 3D co-culture morphogenesis.
Normalized counts displayed as mean ± SEM (N = 4 independently seeded co-cultures per genotype per timepoint). log₂FC and FDR-adjusted p-value (padj) from DESeq2 (BH correction; background n = 14,716 detected genes). Highlighted rows: at least one significant comparison (padj < 0.05); gold cells: significant padj value; gray text: not significant.
			Day 5		KRASᵀ¹²ᵝ vs. WT — Day 5		Day 12		KRASᵀ¹²ᵝ vs. WT — Day 12		Interaction Term
Subgroup	Gene	Note	WT mean ± SEM	KRAS mean ± SEM	log₂FC	padj	WT mean ± SEM	KRAS mean ± SEM	log₂FC	padj	log₂FC	padj
Section A — Direct Cell Cycle Regulators
Cyclin A	CCNA1		12.4 ± 5.3	84.8 ± 4.9	2.940	5.14e-08	3.0 ± 0.7	58.4 ± 9.7	4.269	4.42e-11	-0.655	0.4535
	CCNA2		684.2 ± 240.3	627.8 ± 297.5	-0.482	0.7362	89.2 ± 18.1	174.6 ± 54.4	0.791	0.1795	-1.417	0.0403
Cyclin E	CCNE1		103.4 ± 21.9	132.6 ± 24.7	0.336	0.6894	76.9 ± 9.6	117.8 ± 12.3	0.645	0.0721	-0.112	0.8959
	CCNE2		149.3 ± 34.8	118.9 ± 35.5	-0.363	0.7818	49.4 ± 7.2	68.2 ± 4.1	0.442	0.4132	-0.643	0.4390
Cyclin D	CCND1		34761.9 ± 3731.5	32477.6 ± 2032.8	-0.065	0.9721	24703.7 ± 9044.7	41209.1 ± 5014.6	0.894	0.0102	0.292	0.7095
	CCND2		1645.2 ± 49.3	1979.3 ± 384.6	0.202	0.6952	3142.5 ± 97.2	4476.9 ± 485.9	0.480	0.0208	1.211	4.81e-10
	CCND3		3038.2 ± 245.1	3187.9 ± 292.6	0.062	0.9355	1766.0 ± 21.8	2829.2 ± 45.6	0.678	2.40e-05	-0.163	0.6437
CDK	CDK1		404.6 ± 122.4	409.6 ± 180.6	-0.240	0.9258	67.2 ± 8.5	117.1 ± 30.7	0.465	0.5154	-1.521	0.0518
	CDK2		625.3 ± 130.2	625.6 ± 214.8	-0.133	0.9311	229.4 ± 33.9	362.7 ± 59.7	0.576	0.1224	-0.613	0.2669
	CDK4		2783.3 ± 110.8	3278.3 ± 186.9	0.232	0.5673	3502.1 ± 641.1	3142.1 ± 192.8	-0.116	0.6173	-0.065	0.8942
	CDK6		1129.7 ± 170.5	1023.6 ± 129.9	-0.140	0.9246	568.4 ± 189.4	922.1 ± 167.0	0.742	0.0353	-0.192	0.8177
CKI	CDKN1A		25213.8 ± 4483.2	26713.7 ± 3697.2	0.104	0.8503	31433.2 ± 6422.1	24597.4 ± 3197.0	-0.292	0.0878	-0.102	0.7925
	CDKN2A		1611.9 ± 118.9	2148.9 ± 346.7	0.386	0.4894	5688.8 ± 1171.0	5089.9 ± 636.4	-0.139	0.6964	1.259	1.59e-05
	CDKN2B		1514.8 ± 376.6	1913.0 ± 294.9	0.385	0.4808	4998.5 ± 550.8	4340.3 ± 491.2	-0.183	0.5853	1.210	3.07e-05
	CDKN1B		609.4 ± 136.1	542.7 ± 78.8	-0.159	0.8894	779.6 ± 110.7	639.6 ± 54.8	-0.297	0.3829	0.262	0.6925
Tumor Suppressor / Other	RB1		1106.6 ± 36.2	1006.7 ± 73.4	-0.137	0.8363	655.9 ± 74.7	901.5 ± 58.5	0.459	0.0280	-0.162	0.7262
	TP53		2595.1 ± 375.1	2644.7 ± 291.3	0.034	0.9724	2501.8 ± 241.3	3008.2 ± 125.9	0.268	0.1936	0.211	0.5838
	CDC20		726.6 ± 282.4	788.9 ± 391.3	-0.254	0.9410	39.2 ± 5.9	104.3 ± 34.6	1.058	0.2071	-2.454	0.0052
Section B — G2M Checkpoint Genes (Interaction Term: FE = 35.4, padj = 2.4×10⁻²⁵)
G2M Checkpoint	AURKB		237.9 ± 77.2	269.0 ± 128.1	-0.193	0.9464	24.7 ± 5.4	62.5 ± 21.4	0.985	0.1596	-1.738	0.0271
	BUB1		433.7 ± 150.3	349.2 ± 168.6	-0.801	0.4487	31.6 ± 14.1	86.7 ± 30.8	1.399	0.0217	-1.601	0.0232
	CCNB1		1250.4 ± 421.2	1228.7 ± 513.9	-0.221	0.9204	183.7 ± 34.3	351.2 ± 102.6	0.655	0.2554	-1.569	0.0118
	CCNB2		361.2 ± 108.9	298.8 ± 115.5	-0.455	0.7437	49.4 ± 7.9	82.3 ± 27.2	0.465	0.4541	-1.764	0.0031
	CDC20	Also in Section A	726.6 ± 282.4	788.9 ± 391.3	-0.254	0.9410	39.2 ± 5.9	104.3 ± 34.6	1.058	0.2071	-2.454	0.0052
	CDC25C		71.3 ± 26.3	63.5 ± 23.8	-0.144	0.9608	7.5 ± 1.5	16.0 ± 3.1	1.001	0.1845	-1.797	0.0187
	CDC45		165.7 ± 54.1	173.0 ± 60.6	0.011	0.9974	23.5 ± 3.6	57.6 ± 7.7	1.291	0.0101	-1.319	0.0224
	CDCA8		352.0 ± 117.0	300.2 ± 138.6	-0.553	0.6236	32.9 ± 5.0	81.8 ± 26.8	1.035	0.0615	-1.554	0.0103
	CENPA		88.4 ± 26.8	81.6 ± 29.1	-0.254	0.9026	19.2 ± 1.4	27.9 ± 10.9	0.175	0.8170	-1.560	0.0185
	FOXM1		553.8 ± 180.6	520.9 ± 176.4	-0.195	0.9251	104.0 ± 27.2	157.5 ± 34.1	0.671	0.2122	-1.559	0.0060
	GTSE1		492.2 ± 174.8	448.5 ± 216.2	-0.535	0.7426	43.2 ± 13.0	104.1 ± 36.0	1.013	0.1276	-1.719	0.0224
	KIF2C		544.0 ± 170.5	451.7 ± 187.2	-0.500	0.6441	126.6 ± 30.2	155.4 ± 33.5	0.319	0.5750	-1.196	0.0499
	MAD2L1		362.9 ± 109.0	317.4 ± 112.4	-0.267	0.8807	123.9 ± 10.5	112.6 ± 16.0	-0.270	0.6544	-1.274	0.0433
	NEK2		190.7 ± 59.0	171.0 ± 59.6	-0.231	0.9301	20.9 ± 5.4	33.8 ± 8.5	0.601	0.4143	-2.226	0.0010
	PLK1		848.1 ± 308.8	911.2 ± 417.3	-0.199	0.9410	71.0 ± 18.5	160.0 ± 50.8	1.080	0.0881	-2.123	0.0013
	PTTG1		399.1 ± 130.2	421.6 ± 147.7	0.045	0.9897	121.7 ± 24.7	130.7 ± 20.2	-0.099	0.9043	-1.503	0.0487
	SPC25		15.3 ± 6.7	16.8 ± 6.7	0.020	NA	1.6 ± 0.7	3.5 ± 1.3	1.202	0.3216	-2.096	0.0487
	TRIP13		377.5 ± 118.2	402.6 ± 162.7	-0.088	0.9724	66.3 ± 19.9	123.2 ± 26.6	0.860	0.1026	-1.383	0.0214
	UBE2C		404.5 ± 145.6	389.7 ± 174.6	-0.319	0.8577	39.6 ± 9.6	81.0 ± 28.8	0.792	0.1817	-2.030	3.73e-04
	CCNA2	Also in Section A	684.2 ± 240.3	627.8 ± 297.5	-0.482	0.7362	89.2 ± 18.1	174.6 ± 54.4	0.791	0.1795	-1.417	0.0403
Interaction term: genotype × timepoint interaction reflects KRASᵀ¹²ᵝ D12 vs. D5 relative to WT D12 vs. D5. Section B genes are the 20 members of the Hallmark G2M Checkpoint gene set identified in the interaction term ORA.
