## Supplemental Table 3 for "Endothelial KRAS^G12V^ signaling drives aberrant morphogenesis and establishes an AVM transcriptional identity in primary human endothelial cells"

### Sheet: Notch Gene Table
KRAS Manuscript — Curated Notch / AVM Gene Set (96 genes, 8 categories)
Category	Gene	D5 log2FC	D5 padj	D5 Wald stat	D12 log2FC	D12 padj	D12 Wald stat	Interaction log2FC	Interaction padj	Sig D5	Sig D12	Sig Interaction	Sig* D5	Sig* D12	Sig* Interaction
Receptors	NOTCH3	-0.2444	0.910065	-0.5634	1.6036	0.002096	3.6857	0.4699	0.685736	no	YES	no		*
Receptors	NOTCH1	0.4239	0.19984	2.3512	1.0216	1e-06	5.6269	-0.3477	0.345885	no	YES	no		*
Receptors	NOTCH4	0.2718	0.746833	1.0708	0.684	0.03195	2.6705	0.1043	0.893663	no	YES	no		*
Receptors	NOTCH2	-0.6762	0.338907	-1.9914	0.3002	0.537962	0.8835	0.057	0.960493	no	no	no
Ligands (DSL)	JAG1	1.1409	0.003302	4.0728	2.3555	0	8.3271	-0.3499	0.617072	YES	YES	no	*	*
Ligands (DSL)	DLL1	0.0255	0.993539	0.063	0.4977	0.392142	1.1818	0.0151	0.991816	no	no	no
Ligands (DSL)	JAG2	0.2186	0.911115	0.5585	0.2735	0.637216	0.6977	-0.4324	0.677639	no	no	no
Ligands (DSL)	DLL4	-0.2178	0.915732	-0.5342	-0.1227	0.85374	-0.3009	0.2563	0.836191	no	no	no
Ligands (DSL)	DLL3	-0.7076	0.664222	-1.2645	-1.0037	0.207933	-1.6562	-0.7827	0.603375	no	no	no
γ-Secretase	NCSTN	-0.0481	0.972264	-0.2252	0.5704	0.032219	2.6673	0.1556	0.802556	no	YES	no		*
γ-Secretase	PSEN1	0.1354	0.806262	0.9038	0.3191	0.096751	2.1235	-0.1403	0.735764	no	no	no
γ-Secretase	APH1A	0.1212	0.82072	0.8684	0.0997	0.62974	0.7126	-0.2639	0.360141	no	no	no
γ-Secretase	APH1B	-0.0821	0.916981	-0.529	-0.023	0.929526	-0.1486	0.1656	0.691149	no	no	no
γ-Secretase	PSENEN	0.3352	0.434787	1.7712	-0.0579	0.851432	-0.3059	-0.1892	0.718102	no	no	no
γ-Secretase	PSEN2	-0.0574	0.94095	-0.416	-0.0664	0.757663	-0.4785	-0.0402	0.928443	no	no	no
Canonical Effectors	HES2	1.6243	2e-06	5.9045	2.3655	0	8.2793	-0.3838	0.554437	YES	YES	no	*	*
Canonical Effectors	HEY2	1.0369		1.0385	1.2573	0.341533	1.2982	0.7339	0.788357		no	no
Canonical Effectors	HEYL	1.0926	0.229601	2.2686	1.106	0.072308	2.2769	-0.1737	0.908745	no	no	no
Canonical Effectors	MAML3	0.0552	0.964269	0.2778	0.9914	2.2e-05	4.9199	0.013	0.985562	no	YES	no		*
Canonical Effectors	MAML2	-0.0334	0.98886	-0.1004	0.645	0.13384	1.9376	0.3473	0.700759	no	no	no
Canonical Effectors	HEY1	0.8686	0.393644	1.8702	0.4929	0.447795	1.0629	0.2246	0.874547	no	no	no
Canonical Effectors	MAML1	0.0071	0.992748	0.0666	0.2868	0.031596	2.6762	0.023	0.948041	no	YES	no		*
Canonical Effectors	NRARP	0.2701	0.938829	0.4232	0.2003	0.847472	0.3142	0.4804	0.794904	no	no	no
Canonical Effectors	HES4	0.8088	0.283194	2.1308	-0.103	0.866752	-0.2773	0.873	0.19771	no	no	no
Canonical Effectors	HES1	0.6346	0.575279	1.4592	-0.3343	0.597262	-0.7725	0.758	0.417439	no	no	no
Canonical Effectors	RBPJ	-0.6247	0.053782	-3.0343	-0.3774	0.159422	-1.8321	0.0283	0.968182	no	no	no
Canonical Effectors	KLF4	-0.5985	0.298928	-2.088	-0.8475	0.015966	-2.9604	0.2565	0.749955	no	YES	no		*
Notch Coregulators	MFNG	0.6291	0.284502	2.1282	1.0961	0.001985	3.701	-0.311	0.69709	no	YES	no		*
Notch Coregulators	FURIN	0.343	0.335831	1.9981	1.0647	0	6.1818	-0.1484	0.759097	no	YES	no		*
Notch Coregulators	HDAC1	0.1289	0.825731	0.852	0.7402	2.6e-05	4.8764	-0.2199	0.539395	no	YES	no		*
Notch Coregulators	EP300	-0.0229	0.990298	-0.0877	0.6901	0.03416	2.6388	0.1482	0.851564	no	YES	no		*
Notch Coregulators	ADAM10	-0.273	0.444956	-1.7509	0.1754	0.419173	1.123	-0.2218	0.552856	no	no	no
Notch Coregulators	ADAM17	0.1496	0.869854	0.712	0.1199	0.708466	0.5701	-0.2516	0.635824	no	no	no
Notch Coregulators	HDAC2	-0.0028	0.998986	-0.0155	-0.102	0.711676	-0.5639	-0.0899	0.87184	no	no	no
Notch Coregulators	KAT2A	-0.0623	0.951935	-0.3345	-0.1906	0.468149	-1.0211	-0.119	0.831921	no	no	no
Notch Coregulators	SNW1	-0.018	0.979288	-0.1783	-0.4049	0.000701	-4.0169	0.0101	0.976785	no	YES	no		*
Notch Coregulators	LFNG	0.2781	0.939098	0.4224	-0.462	0.637216	-0.6977	-0.6513	0.72315	no	no	no
Notch Coregulators	KDM5A	0.0079	0.998443	0.0209	-0.9234	0.050392	-2.4563	0.2459	0.827497	no	no	no
Notch Coregulators	RFNG	-0.2569	0.536776	-1.5421	-1.0562	0	-6.3431	-0.2269	0.579183	no	YES	no		*
Notch Endothelial Targets	SELE	0.0861		0.1508	5.2523	0.00011	4.5207	-0.7128	0.633597		YES	no		*
Notch Endothelial Targets	PROCR	1.1881	0.001286	4.3518	1.9367	0	7.0646	-0.7477	0.103547	YES	YES	no	*	*
Notch Endothelial Targets	FLT1	0.8139	0.002602	4.1468	1.8557	0	9.4012	-0.3482	0.404925	YES	YES	no	*	*
Notch Endothelial Targets	TEK	0.6445	0.028522	3.3238	1.7504	0	8.9518	-0.1144	0.845583	YES	YES	no	*	*
Notch Endothelial Targets	ANGPT2	0.8446	0.100228	2.7289	1.6584	3e-06	5.3566	0.1247	0.896782	no	YES	no		*
Notch Endothelial Targets	KDR	0.2358	0.800224	0.923	1.5379	0	6.0091	-0.6661	0.133902	no	YES	no		*
Notch Endothelial Targets	CDH5	0.618	0.171584	2.4458	1.5316	0	6.0588	-0.1524	0.842782	no	YES	no		*
Notch Endothelial Targets	PTPRB	0.6434	0.245338	2.2268	1.4169	2.5e-05	4.8852	-0.2031	0.810212	no	YES	no		*
Notch Endothelial Targets	TIE1	0.5241	0.183471	2.4032	1.2995	0	5.9506	-0.4655	0.267872	no	YES	no		*
Notch Endothelial Targets	VCAM1	2.0118	0.082531	2.8272	1.2838	0.134715	1.9336	1.006	0.508194	no	no	no
Notch Endothelial Targets	PECAM1	0.2471	0.647677	1.2972	1.1648	0	6.1123	-0.1149	0.842782	no	YES	no		*
Notch Endothelial Targets	ANGPT1	0.224	0.922772	0.5072	0.8149	0.149633	1.8699	1.2826	0.069603	no	no	no
Notch Endothelial Targets	VWF	-0.427	0.584934	-1.4366	0.7916	0.032552	2.6623	-0.3979	0.58543	no	YES	no		*
Notch Endothelial Targets	ICAM1	0.869	0.101919	2.721	0.4016	0.358499	1.2574	-0.2745	0.760002	no	no	no
Notch Endothelial Targets	TFPI	-0.0277	0.972878	-0.2123	0.206	0.234487	1.5752	0.0539	0.894095	no	no	no
Notch Endothelial Targets	THBD	0.1498	0.862269	0.7327	0.114	0.720638	0.547	-1.4854	0	no	no	YES			*
AVM / Arteriovenous Identity	ROBO4	0.861	0.004841	3.9448	1.8062	0	8.263	-0.3863	0.407084	YES	YES	no	*	*
AVM / Arteriovenous Identity	NRP2	0.6033	0.219109	2.2967	1.6053	0	6.1005	-0.1035	0.898209	no	YES	no		*
AVM / Arteriovenous Identity	ID1	1.0488	0.150112	2.5135	1.004	0.057464	2.3927	-0.3942	0.732669	no	no	no
AVM / Arteriovenous Identity	SMAD9	0.3626	0.630621	1.3312	0.9123	0.008609	3.1971	-0.3668	0.581622	no	YES	no		*
AVM / Arteriovenous Identity	ENG	0.3617	0.31449	2.0503	0.9005	1e-05	5.0998	-0.0483	0.931679	no	YES	no		*
AVM / Arteriovenous Identity	ID2	0.742	0.269621	2.167	0.8323	0.048982	2.4712	0.7703	0.210589	no	YES	no		*
AVM / Arteriovenous Identity	ACVRL1	0.2866	0.303794	2.0735	0.8191	0	5.9174	-0.084	0.841302	no	YES	no		*
AVM / Arteriovenous Identity	SMAD1	0.1593	0.879226	0.6756	0.6806	0.019269	2.8844	0.0651	0.931231	no	YES	no		*
AVM / Arteriovenous Identity	BMPR2	0.0195	0.983909	0.1438	0.5739	0.000357	4.2091	0.0444	0.9197	no	YES	no		*
AVM / Arteriovenous Identity	NRP1	-0.1616	0.895687	-0.624	0.5509	0.09617	2.1269	-0.1418	0.856867	no	no	no
AVM / Arteriovenous Identity	EPHB4	-0.1043	0.906931	-0.5771	0.4228	0.06539	2.3274	-0.4234	0.19771	no	no	no
AVM / Arteriovenous Identity	CXCL12	0.1712	0.93652	0.4371	0.3262	0.556274	0.8482	1.3544	0.018686	no	no	YES			*
AVM / Arteriovenous Identity	ID3	0.6438	0.56399	1.4824	0.3015	0.639078	0.6943	0.036	0.980637	no	no	no
AVM / Arteriovenous Identity	EFNB2	-0.1881	0.879186	-0.6781	0.0912	0.839758	0.3286	0.1734	0.836964	no	no	no
AVM / Arteriovenous Identity	SMAD5	-0.062	0.912	-0.5477	-0.0026	0.989032	-0.0228	-0.0124	0.974365	no	no	no
AVM / Arteriovenous Identity	CXCR4	-0.0205	0.995869	-0.0429	-0.6383	0.325945	-1.3352	0.1131	0.942242	no	no	no
Notch Cross-talk	FZD4	0.6108	0.143965	2.5381	1.2624	5e-06	5.2362	-0.0799	0.917837	no	YES	no		*
Notch Cross-talk	PDGFB	-0.0267	0.988799	-0.1018	1.2243	6.7e-05	4.6454	0.1992	0.793401	no	YES	no		*
Notch Cross-talk	TGFBR2	0.2383	0.559184	1.4932	0.839	5e-06	5.2549	-0.0602	0.903675	no	YES	no		*
Notch Cross-talk	HIF1A	-0.1027	0.949722	-0.3518	0.7821	0.031493	2.6775	0.1544	0.862449	no	YES	no		*
Notch Cross-talk	TGFB1	0.2437	0.729489	1.1129	0.7591	0.004104	3.4612	-0.2325	0.692701	no	YES	no		*
Notch Cross-talk	SMAD3	0.2413	0.485706	1.6509	0.6855	7.2e-05	4.6291	-0.5385	0.011325	no	YES	YES		*	*
Notch Cross-talk	TGFB2	0.8055	0.509688	1.6027	0.5791	0.389114	1.189	0.8975	0.382098	no	no	no
Notch Cross-talk	CTNNB1	-0.2356	0.778509	-0.9761	0.4699	0.131773	1.9465	0.3196	0.59269	no	no	no
Notch Cross-talk	EPAS1	0.1269	0.890185	0.6411	0.1376	0.638525	0.6954	0.3294	0.450162	no	no	no
Notch Cross-talk	FGFR1	-0.2416	0.588091	-1.4303	-0.0237	0.933613	-0.1404	0.1733	0.708521	no	no	no
Notch Cross-talk	LDHA	-0.6497	0.269111	-2.1685	-0.1093	0.820438	-0.3649	0.0628	0.950538	no	no	no
Notch Cross-talk	WNT5A	-0.4707	0.575025	-1.461	-0.116	0.822675	-0.3599	0.155	0.874547	no	no	no
Notch Cross-talk	SMAD2	-0.0966	0.871253	-0.7069	-0.1727	0.356692	-1.2621	-0.0547	0.896869	no	no	no
Notch Cross-talk	LRP5	-0.3391	0.631643	-1.3295	-0.223	0.541634	-0.8764	0.5943	0.199475	no	no	no
Notch Cross-talk	PDGFRB	-0.3806	0.548691	-1.52	-0.2667	0.44651	-1.0657	1.0487	0.002267	no	no	YES			*
Notch Cross-talk	AXIN2	-0.3865	0.188717	-2.3853	-0.275	0.18757	-1.7272	0.4504	0.094048	no	no	no
Notch Cross-talk	BNIP3	-0.0604	0.937994	-0.4307	-0.4021	0.020101	-2.8656	-0.1414	0.715306	no	YES	no		*
Notch Cross-talk	VEGFC	-0.4434	0.177713	-2.4229	-0.4332	0.064538	-2.3339	-0.5278	0.083169	no	no	no
Notch Cross-talk	VEGFA	-0.1739	0.918364	-0.5258	-0.8541	0.038086	-2.587	0.2662	0.778254	no	YES	no		*
Notch Cross-talk	VEGFB	-0.2915	0.658098	-1.281	-1.0769	4.3e-05	-4.7527	0.4458	0.332962	no	YES	no		*
Notch Cross-talk	FGF2	-0.0779	0.964269	-0.2784	-1.226	0.000183	-4.3909	0.1374	0.873209	no	YES	no		*
